# RsQTL: correlation of expressed SNVs with splicing using RNA-sequencing data

**DOI:** 10.1101/840504

**Authors:** Justin Sein, Liam F. Spurr, Pavlos Bousounis, N M Prashant, Hongyu Liu, Nawaf Alomran, Jimmy Bernot, Helen Ibeawuchi, Dacian Reece-Stremtan, Anelia Horvath

**Affiliations:** McCormick Genomics and Proteomics Center, School of Medicine and Health Sciences, The George Washington University, 20037 Washington, DC, USA; Department of Medical Oncology, Dana-Farber Cancer Institute, Boston, MA 02215; Cancer Program, The Broad Institute of MIT and Harvard, Cambridge, MA 02142; Computer Applications Support Services, School of Medicine and Health Sciences, The George Washington University, 20037 Washington, DC, USA; Department of Biochemistry and Molecular Medicine, Department of Biostatistics and Bioinformatics School of Medicine and Health Sciences, George Washington University, 20037 Washington, DC; Department of Pharmacology and Physiology, School of Medicine and Health Sciences, The George Washington University, 20037 Washington, DC, USA

## Abstract

RsQTL is a tool for identification of splicing quantitative trait loci (sQTLs) from RNA-sequencing (RNA-seq) data by correlating the variant allele fraction at expressed SNV loci in the transcriptome (VAF_RNA_) with the proportion of molecules spanning local exon-exon junctions at loci with differential intron excision (percent spliced in, PSI). We exemplify the method on sets of RNA-seq data from human tissues obtained though the Genotype-Tissue Expression Project (GTEx). RsQTL does not require matched DNA and can identify a subset of expressed sQTL loci. Due to the dynamic nature of VAF_RNA_, RsQTL is applicable for the assessment of conditional and dynamic variation-splicing relationships.

**Availability and implementation:** https://github.com/HorvathLab/RsQTL.

**Supplementary Information:** RsQTL_Supplementary_Data.zip
