## Supplementary material for "RsQTL: correlation of expressed SNVs with splicing using RNA-sequencing data": S_Table_1

SampleIDs_nerve	SampleIDs_skinexp	SampleIDs_skinnonexp
SRR1070086	SRR1069967	SRR1069048
SRR1070159	SRR1070841	SRR1070232
SRR1070597	SRR1071035	SRR1070888
SRR1072724	SRR1071157	SRR1073605
SRR1073553	SRR1073291	SRR1074289
SRR1074550	SRR1073731	SRR1075247
SRR1075384	SRR1074041	SRR1076292
SRR1075825	SRR1077479	SRR1077263
SRR1076559	SRR1078234	SRR1077898
SRR1079636	SRR1079118	SRR1083215
SRR1080093	SRR1081425	SRR1083579
SRR1082059	SRR1081864	SRR1084299
SRR1086417	SRR1081886	SRR1087801
SRR1087079	SRR1082104	SRR1091597
SRR1088706	SRR1087850	SRR1094216
SRR1090070	SRR1088316	SRR1096408
SRR1091184	SRR1088904	SRR1098216
SRR1092062	SRR1089349	SRR1100703
SRR1095334	SRR1090359	SRR1309920
SRR1096007	SRR1090530	SRR1309985
SRR1096222	SRR1091719	SRR1310053
SRR1096500	SRR1091841	SRR1311153
SRR1096806	SRR1092087	SRR1311224
SRR1097055	SRR1092232	SRR1311916
SRR1098385	SRR1097837	SRR1312124
SRR1310645	SRR1098903	SRR1312244
SRR1311131	SRR1099236	SRR1313494
SRR1311308	SRR1101152	SRR1314036
SRR1312370	SRR1101200	SRR1314137
SRR1312464	SRR1308612	SRR1314728
SRR1312622	SRR1308756	SRR1314810
SRR1314894	SRR1308800	SRR1315912
SRR1315890	SRR1308822	SRR1316438
SRR1318046	SRR1308920	SRR1316747
SRR1318753	SRR1309051	SRR1316833
SRR1319395	SRR1309767	SRR1317022
SRR1320987	SRR1310031	SRR1317201
SRR1321401	SRR1310075	SRR1317685
SRR1321444	SRR1310712	SRR1318644
SRR1321921	SRR1310855	SRR1320158
SRR1322227	SRR1311040	SRR1320258
SRR1322573	SRR1312766	SRR1320385
SRR1326078	SRR1313473	SRR1320735
SRR1326427	SRR1314707	SRR1321696
SRR1327548	SRR1315124	SRR1322093
SRR1330284	SRR1316769	SRR1322960
SRR1331620	SRR1317155	SRR1323289
SRR1332095	SRR1317179	SRR1324331
SRR1332339	SRR1317470	SRR1326560
SRR1332508	SRR1317790	SRR1327614
SRR1333083	SRR1319221	SRR1327914
SRR1334228	SRR1322882	SRR1329783
SRR1335005	SRR1322981	SRR1329971
SRR1335188	SRR1323558	SRR1330878
SRR1335278	SRR1324165	SRR1331060
SRR1336048	SRR1324226	SRR1331244
SRR1336930	SRR1325138	SRR1332566
SRR1337284	SRR1325446	SRR1332670
SRR1339296	SRR1325559	SRR1333185
SRR1341188	SRR1326496	SRR1336505
SRR1341302	SRR1326647	SRR1337261
SRR1341563	SRR1326821	SRR1340743
SRR1341739	SRR1328666	SRR1343093
SRR1341809	SRR1328692	SRR1343369
SRR1343239	SRR1329400	SRR1343675
SRR1344205	SRR1329744	SRR1345995
SRR1345369	SRR1330106	SRR1347144
SRR1345628	SRR1330565	SRR1347322
SRR1347190	SRR1331359	SRR1347365
SRR1347726	SRR1332117	SRR1349387
SRR1347750	SRR1332164	SRR1349790
SRR1350196	SRR1332526	SRR1349978
SRR1350392	SRR1332588	SRR1350304
SRR1354093	SRR1332879	SRR1350347
SRR1354180	SRR1332946	SRR1351125
SRR1354423	SRR1333145	SRR1351236
SRR1355126	SRR1333528	SRR1352089
SRR1356683	SRR1333789	SRR1352299
SRR1359005	SRR1335355	SRR1352918
SRR1359328	SRR1337585	SRR1353243
SRR1360502	SRR1337707	SRR1353499
SRR1360607	SRR1337770	SRR1355684
SRR1360828	SRR1341683	SRR1356142
SRR1362621	SRR1343257	SRR1356227
SRR1367739	SRR1343898	SRR1358082
SRR1368006	SRR1344166	SRR1359304
SRR1368240	SRR1344253	SRR1360785
SRR1368896	SRR1347298	SRR1361114
SRR1370285	SRR1347980	SRR1361612
SRR1374058	SRR1349080	SRR1361630
SRR1375225	SRR1351190	SRR1362949
SRR1376356	SRR1352278	SRR1366010
SRR1376895	SRR1352369	SRR1366081
SRR1379403	SRR1353353	SRR1366560
SRR1380336	SRR1353642	SRR1366940
SRR1380636	SRR1355328	SRR1368463
SRR1380829	SRR1355432	SRR1368638
SRR1381459	SRR1355723	SRR1373718
SRR1382912	SRR1356164	SRR1374141
SRR1384883	SRR1357127	SRR1374455
SRR1385190	SRR1357595	SRR1375842
SRR1386797	SRR1357672	SRR1376579
SRR1390561	SRR1357709	SRR1376658
SRR1391660	SRR1358041	SRR1377735
SRR1391901	SRR1358202	SRR1379014
SRR1394776	SRR1359546	SRR1379303
SRR1395720	SRR1360630	SRR1380545
SRR1395891	SRR1361286	SRR1380614
SRR1395975	SRR1362159	SRR1381711
SRR1397200	SRR1362200	SRR1381973
SRR1399950	SRR1364848	SRR1383883
SRR1401185	SRR1365332	SRR1384962
SRR1401793	SRR1366450	SRR1384986
SRR1402350	SRR1366895	SRR1385171
SRR1402491	SRR1368141	SRR1386844
SRR1403526	SRR1368200	SRR1389820
SRR1404483	SRR1368506	SRR1393488
SRR1405078	SRR1369052	SRR1394613
SRR1407065	SRR1369288	SRR1396017
SRR1407410	SRR1374757	SRR1396859
SRR1407988	SRR1375485	SRR1396987
SRR1408032	SRR1375820	SRR1397627
SRR1408267	SRR1376786	SRR1397926
SRR1408615	SRR1380414	SRR1397949
SRR1409239	SRR1381590	SRR1398095
SRR1410286	SRR1382416	SRR1399069
SRR1410427	SRR1382934	SRR1399734
SRR1410801	SRR1383571	SRR1399926
SRR1413916	SRR1383808	SRR1400754
SRR1414040	SRR1384006	SRR1401510
SRR1414117	SRR1384290	SRR1404274
SRR1416911	SRR1385211	SRR1405413
SRR1417178	SRR1385343	SRR1405945
SRR1417224	SRR1390160	SRR1406283
SRR1418243	SRR1391354	SRR1406954
SRR1418323	SRR1392121	SRR1407602
SRR1418450	SRR1395616	SRR1409600
SRR1419408	SRR1397813	SRR1410510
SRR1419985	SRR1398013	SRR1410573
SRR1431694	SRR1399413	SRR1411046
SRR1432049	SRR1399394	SRR1413787
SRR1432802	SRR1400467	SRR1414058
SRR1432913	SRR1401358	SRR1414400
SRR1433107	SRR1403177	SRR1414812
SRR1433623	SRR1403259	SRR1415292
SRR1433819	SRR1403893	SRR1416693
SRR1434417	SRR1404003	SRR1417318
SRR1437226	SRR1404531	SRR1418516
SRR1441051	SRR1405353	SRR1419342
SRR1441655	SRR1405965	SRR1420450
SRR1441956	SRR1406048	SRR1420750
SRR1442549	SRR1407087	SRR1429223
SRR1442840	SRR1407157	SRR1430181
SRR1443332	SRR1407969	SRR1430753
SRR1444786	SRR1409443	SRR1431475
SRR1445873	SRR1409554	SRR1431906
SRR1446673	SRR1410310	SRR1432673
SRR1447019	SRR1410356	SRR1434736
SRR1448098	SRR1410380	SRR1435044
SRR1451718	SRR1410594	SRR1435963
SRR1452824	SRR1413241	SRR1436004
SRR1453392	SRR1413349	SRR1436698
SRR1453504	SRR1413686	SRR1440268
SRR1453639	SRR1413746	SRR1442043
SRR1454095	SRR1414536	SRR1442376
SRR1455761	SRR1415113	SRR1442949
SRR1456446	SRR1416003	SRR1443113
SRR1456652	SRR1416291	SRR1443286
SRR1457015	SRR1416337	SRR1443734
SRR1459519	SRR1416495	SRR1443913
SRR1459631	SRR1418162	SRR1444023
SRR1459845	SRR1418902	SRR1444741
SRR1460363	SRR1419297	SRR1445280
SRR1464977	SRR1420710	SRR1446695
SRR1465266	SRR1429494	SRR1452077
SRR1466046	SRR1429701	SRR1452143
SRR1466198	SRR1430398	SRR1452203
SRR1466421	SRR1431059	SRR1452718
SRR1469214	SRR1431406	SRR1454397
SRR1469258	SRR1431452	SRR1455482
SRR1469880	SRR1431847	SRR1457267
SRR1471011	SRR1431969	SRR1457619
SRR1475501	SRR1434117	SRR1460296
SRR1476165	SRR1434355	SRR1464746
SRR1476467	SRR1434889	SRR1465418
SRR1476595	SRR1436347	SRR1465758
SRR1476825	SRR1437256	SRR1466906
SRR1476844	SRR1440940	SRR1470016
SRR1479328	SRR1441378	SRR1470230
SRR1479412	SRR1443507	SRR1470643
SRR1479471	SRR1445087	SRR1473548
SRR1479740	SRR1445723	SRR1473696
SRR1480200	SRR1447082	SRR1474617
SRR1480221	SRR1447612	SRR1475653
SRR1481106	SRR1452310	SRR1475697
SRR1487150	SRR1452765	SRR1476034
SRR1488918	SRR1453615	SRR1476056
	SRR1453725	SRR1476426
	SRR1455460	SRR1476998
	SRR1457126	SRR1477256
	SRR1457176	SRR1477405
	SRR1458890	SRR1477653
	SRR1459256	SRR1478171
	SRR1459280	SRR1479109
	SRR1460257	SRR1479216
	SRR1465208	SRR1479531
	SRR1465565	SRR1481260
	SRR1466154	SRR1487043
	SRR1467058	SRR1487128
	SRR1467633	SRR1487446
	SRR1468766	SRR1487592
	SRR1470291	SRR1488986
	SRR1471713	SRR1489734
	SRR1473959	SRR1490160
	SRR1475761	SRR1499804
	SRR1475864	SRR1500006
	SRR1477591
	SRR1477883
	SRR1478207
	SRR1478479
	SRR1478661
	SRR1479349
	SRR1479394
	SRR1479595
	SRR1479866
	SRR1479888
	SRR1480408
	SRR1480525
	SRR1480964
	SRR1485099
	SRR1485190
	SRR1485678
	SRR1485912
	SRR1487614
	SRR1487846
	SRR1489370
	SRR1489904
	SRR1490313
	SRR1498183
	SRR1498909
	SRR1499917
	SRR1500822
	SRR1502143
